# Global elongation and high shape flexibility as an evolutionary hypothesis of accommodating mammalian brains into skulls

**DOI:** 10.1101/2020.12.06.410928

**Authors:** Vera Weisbecker, Timothy Rowe, Stephen Wroe, Thomas E. Macrini, Kathleen L. S. Garland, Kenny J. Travouillon, Karen Black, Michael Archer, Suzanne J. Hand, Jeri Berlin, Robin M.D. Beck, Sandrine Ladevèze, Alana C. Sharp, Karine Mardon, Emma Sherratt

**Author notes:** Corresponding author e-mail addresses.

## Abstract

Little is known about how the large brains of mammals are accommodated into the dazzling diversity of their skulls. It has been suggested that brain shape is influenced by relative brain size, that it evolves or develops according to extrinsic or intrinsic mechanical constraints, and that its shape can provide insights into its proportions and function. Here, we characterise the shape variation among 84 marsupial cranial endocasts of 57 species including fossils, using 3D geometric morphometrics and virtual dissections. Statistical shape analysis revealed four main patterns: over half of endocast shape variation ranges between elongate and straight to globular and inclined; little allometric variation with respect to centroid size, and none for relative volume; no association between locomotion and endocast shape; limited association between endocast shape and previously published histological cortex volumes. Fossil species tend to have smaller cerebral hemispheres. We find divergent endocast shapes in closely related species and within species, and diverse morphologies superimposed over the main variation. An evolutionarily and individually malleable brain with a fundamental tendency to arrange into a spectrum of elongate-to-globular shapes – possibly mostly independent of brain function - may explain the accommodation of brains within the enormous diversity of mammalian skull form.
