## Supplementary Table 1 for "Global elongation and high shape flexibility as an evolutionary hypothesis of accommodating mammalian brains into skulls"

	Species	SpecimenNo	Sex	Clade_major	Cladename	Locomotion	Fossil	Bodymass_g	Brain_mm3	OB	Cerebrum	Cerebellum	Medulla	reconstructed_xy_(mm)	reconstructed_z_(mm)	orig_scan_xy_(mm)	orig_scan_z_(mm)	Processing_Notes	Iso_and_periallo_Cx_GM_vol_Jyothilakshmi	Neocortex_Pirlot	Congeneric_used	Body_mass_reference
Apyg_J13748	Acrobates_pygmaeus	J13748	M	Diprotodontia	Petauroid	Gliding	no	12	519	21	358	102	38	0.01835	0.03637	0.0184	0.0184	Reconstruction used half the z resolution	1.823539398	NA	NA	Weisbecker et al. 2013
Apyg_AMNH155057F	Acrobates_pygmaeus	AMNH15505	F	Diprotodontia	Petauroid	Gliding	no	12	407	18	272	89	28	0.02734	0.032	0.02734375	0.032	NA	1.823539398	NA	NA	Weisbecker et al. 2013
Aflav_JM1937	Antechinus_flavipes	JM1937	F	Dasyuromorpha	Dasyuromorph	Scansorial	no	45	731	56	508	120	47	0.02174	0.0435	0.0217467	0.0217	Reconstruction used half the z resolution	NA	1.003089213	NA	Weisbecker et al. 2013
Bnalim_QMF36295	Balbaroo_nalima	QMF31408	NA	Diprotodontia	Macropodoid	NA	yes	9400	29257	1926	20073	4036	3222	0.053	0.212	0.053307	0.0533	Reconstruction used quarter the z resolution	NA	NA	NA	Travouillon et al. 2009
Bwang_QMF36295	Barinya_wangala	QMF36295	NA	Dasyuromorpha	Dasyuromorph	NA	yes	445	2941	293	1846	553	249	0.050883	0.0509	Provided by Robin Bec	NA	NA	NA	NA	NA	Travouillon et al. 2009
Btrop_Jm10030	Bettongia_tropica	JM10030	M	Diprotodontia	Macropodoid	Hopping	no	1200	10124	620	7270	1365	869	0.053297	0.0533	0.053297	0.0533	NA	1.90736672	NA	B_gaimardi(J)	Weisbecker et al. 2013
Btub_YPM15120	Borhyaena_tuberata	YPMPU15120	NA	Stem	Stem	NA	yes	23000	34324	2550	20806	5561	5407	0.15	0.16	Provided by Sandrine Ladeveze	NA	NA	NA	NA	NA	Argot 2003
Cfulig_KU124015	Caenolestes_fuliginosus	KU124015	NA	Paucituberculata	Paucituberc.	Terrestrial	no	35	684	52	470	105	57	0.0139	0.06	See_notes	0.03	1-645 slice =14.3/1024 = 0.013965 \\ 666-946 slice=14.158/1024=0.013826172 \\ Max field view=14.37667/1024=0.014039717	NA	NA	NA	Weisbecker et al. 2013
Cphil_AMNH95526	Caluromys_philander	AMNH95526	NA	Didelphimorpha	Didelphimorph	Arboreal	no	188.5	3215	236	2232	478	269	0.0371	0.159	0.0371	0.0799	Reconstruction used half the z resolution	NA	1.35262734	NA	Weisbecker et al. 2013
Ccau_AMNH155090	Cercartetus_caudatus	AMNH155090	M	Diprotodontia	Phalangeroid	Arboreal	no	30	790	41	538	140	71	0.0175	0.0792	0.017578125	0.03961	Reconstruction used half the z resolution	1.658325363	NA	C_nanus(J)	Weisbecker et al. 2013
Dtriv_JM52	Dactylopsila_trivirgata	JM52	F	Diprotodontia	Petauroid	Arboreal	no	423	6689	279	5298	801	311	0.036	0.072	0.036078	0.0361	Reconstruction used half the z resolution	NA	NA	NA	Weisbecker et al. 2013
Dtriv_J6202	Dactylopsila_trivirgata	J6202	F	Diprotodontia	Petauroid	Arboreal	no	423	5058	260	3775	666	357	0.053	0.053	0.053297	0.0533	NA	NA	NA	NA	Weisbecker et al. 2013
Dhalluc_TMMM6921	Dasyurus_hallucatus	TMMM6921	NA	Dasyuromorpha	Dasyuromorph	Scansorial	no	525	3330	281	2363	345	341	0.03491	0.1568	0.0349121	0.0784	Reconstruction used half the z resolution	NA	1.52845995	NA	Weisbecker et al. 2013
Dlum_AMNH65254	Dendrolagus_lumholtzi	AMNH65254	F	Diprotodontia	Macropodoid	Hopping	no	7195	25313	638	19493	2959	2223	0.0688	0.3204	0.0688477	0.1602	Reconstruction used quarter the z resolution	2.16840943	NA	NA	Weisbecker et al. 2013
Dvirg_TMMM2517	Didelphis_virginiana	TMM_M-2517	M	Didelphimorpha	Didelphimorph	Terrestrial	no	1900	6846	822	4533	669	822	0.0595	0.264	0.0595703	0.132	Reconstruction used half the z resolution	NA	1.262060415	NA	Weisbecker et al. 2013
Dpenn_JM9611	Distoechurus_pennatus	JM9611	NA	Diprotodontia	Phalangeroid	Arboreal	no	50	1396	60	1015	206	115	0.02567	0.0513	0.0256825	0.0257	Reconstruction used quarter the z resolution	2.025966577	NA	NA	Weisbecker et al. 2013
Dglir_FMNH127463	Dromiciops_gliroides	FMNH127463	NA	Dromiciops	Dromiciops	Terrestrial	no	24	831	33	596	143	59	0.01611	0.079	0.0161133	0.0395	Reconstruction used quarter the z resolution	NA	NA	NA	Weisbecker et al. 2013
Ekalub_AMNH155057	Echymipera_kalubu	AMNH_155057	M	Peramelemorpha	Peramelemorph	Terrestrial	no	950	4602	573	2986	574	469	0.0341	0.1488	0.0341797	0.0744	Reconstruction used half the z resolution	NA	NA	NA	Weisbecker et al. 2013
Eruf_J23068	Echymipera_rufescens	J23068	M	Peramelemorpha	Peramelemorph	Terrestrial	no	1700	6836	784	4250	1120	682	0.03396	0.0679	0.033957	0.034	Reconstruction used half the z resolution	NA	NA	NA	Weisbecker et al. 2013
Eima_QMF12436	Ekaltadeta_ima	QMF12436	NA	Diprotodontia	Macropodoid	NA	yes	11100	34845	2903	24991	4526	2425	0.468	0.5	Provided by Michael Archer	NA	NA	NA	NA	NA	Travouillon et al. 2009
Gspec_QMF23393	Galadi_speciosus	QMF23393	NA	Peramelemorpha	Peramelemorph	NA	yes	929	3687	451	2310	442	484	0.112734	0.1127	Provided by Kenny Travouillon	NA	NA	NA	NA	NA	Travouillon et al. 2009
Hmosch_AMNH184580	Hypsiprymnodon_moschatus	AMNH184580	M	Diprotodontia	Macropodoid	Terrestrial	no	529	6349	369	4643	864	473	0.03721	NA	0.037207031	0.07992	NA	1.864806451	NA	NA	Weisbecker et al. 2013
Hmosch_JM1446	Hypsiprymnodon_moschatus	JM1446	NA	Diprotodontia	Macropodoid	Terrestrial	no	529	7699	520	5681	841	657	0.03396	0.0679	0.033957	0.034	Reconstruction used half the z resolution	1.864806451	NA	NA	Weisbecker et al. 2013
Iob_JM12612	Isoodon_obesulus	JM4425	M	Peramelemorpha	Peramelemorph	Terrestrial	no	1200	3047	345	2032	510	160	0.036	0.036	0.036078	0.0361	NA	NA	0.975920426	NA	Weisbecker et al. 2013
Iob_JM4425	Isoodon_obesulus	JM12612	F	Peramelemorpha	Peramelemorph	Terrestrial	no	1200	3850	427	2428	730	265	0.036	0.036	0.036078	0.0361	NA	NA	0.975920426	NA	Weisbecker et al. 2013
Imac_TMMM6922	Isoodon_macrourus	TMMM6922	NA	Peramelemorpha	Peramelemorph	Terrestrial	no	775	3942	463	2496	623	360	0.034	0.0789	0.036523438	0.07893	NA	NA	NA	NA	Weisbecker et al. 2013
Lkr_SNC1	Lasiorhinus_krefftii	SNC1	M	Diprotodontia	Vombatiform	Terrestrial	no	40000	54534	2316	40092	8407	3719	0.32	0.5	0.32	0.5	NA	NA	NA	NA	Weisbecker et al. 2013
Llat_CLVSJR5	Lasiorhinus_latifrons	CLVSJR5	F	Diprotodontia	Vombatiform	Terrestrial	no	32000	55651	2095	39705	10106	3745	0.41	0.5	0.41	0.5	NA	2.338253812	NA	NA	Weisbecker et al. 2013
Llat_CLVSJR4	Lasiorhinus_latifrons	CLVSJR4	M	Diprotodontia	Vombatiform	Terrestrial	no	32000	61303	1892	47339	8293	3779	0.415	0.5	0.415	0.5	NA	2.338253812	NA	NA	Weisbecker et al. 2013
Llat_NMVC33128	Lasiorhinus_latifrons	NMV_C_33128	NA	Diprotodontia	Vombatiform	Terrestrial	no	26000	60714	2027	42348	10878	5462	0.309	0.5	Provided by Stephen Wroe	NA	NA	2.338253812	NA	NA	Weisbecker et al. 2013
Mgig_86353	Macropus_giganteus	UNE86353	NA	Diprotodontia	Macropodoid	Hopping	no	26400	79028	2176	62274	7201	7377	0.363281	0.75	Provided by Stephen Wroe	NA	NA	NA	2.497313322	NA	Weisbecker et al. 2013
Mgig_41065	Macropus_giganteus	AUM41065	F	Diprotodontia	Macropodoid	Hopping	no	26400	54705	1239	41686	7013	4767	0.390625	0.75	Provided by Stephen Wroe	NA	NA	NA	2.497313322	NA	Weisbecker et al. 2013
Mgig_42633	Macropus_giganteus	AUM42633	M	Diprotodontia	Macropodoid	Hopping	no	26400	74801	2330	55751	6654	10066	0.402344	0.75	Provided by Stephen Wroe	NA	NA	NA	2.497313322	NA	Weisbecker et al. 2013
Nrugri_36796	Notamacropus_rufogriseus	AUM36796	M	Diprotodontia	Macropodoid	Hopping	no	16200	41795	1281	31024	4600	4890	0.390625	0.75	Provided by Stephen Wroe	NA	NA	2.188467166	2.414464197	NA	Weisbecker et al. 2013
Nrugri_3750	Notamacropus_rufogriseus	AUM37504	F	Diprotodontia	Macropodoid	Hopping	no	16200	31837	869	24519	3962	2487	0.337891	0.75	Provided by Stephen Wroe	NA	NA	2.188467166	2.414464197	NA	Weisbecker et al. 2013
Oruf_9328	Osphranter_rufus	AUM9328	M	Diprotodontia	Macropodoid	Hopping	no	46250	71952	2591	52714	8682	7965	0.328125	0.75	Provided by Stephen Wroe	NA	NA	2.323278426	NA	NA	Weisbecker et al. 2013
Oruf_9332f	Osphranter_rufus	AUM9332	F	Diprotodontia	Macropodoid	Hopping	no	46250	59062	1693	44732	7222	5415	0.339844	0.75	Provided by Stephen Wroe	NA	NA	2.323278426	NA	NA	Weisbecker et al. 2013
Oruf_89423f	Osphranter_rufus	UNE89423	F	Diprotodontia	Macropodoid	Hopping	no	46250	53567	1253	40710	6698	4906	0.28125	0.75	Provided by Stephen Wroe	NA	NA	2.323278426	NA	NA	Weisbecker et al. 2013
Mlag_J3554	Macrotis_lagotis	J3554	F	Peramelemorpha	Peramelemorph	Terrestrial	no	1800	6730	721	4351	1240	418	0.036	0.036	0.036	0.036	NA	NA	NA	NA	Weisbecker et al. 2013
Mlag_Jm19643	Macrotis_lagotis	JM19643	NA	Peramelemorpha	Peramelemorph	Terrestrial	no	1800	8162	975	4948	1654	585	0.036	0.036	0.036078	0.0361	NA	NA	NA	NA	Weisbecker et al. 2013
Mlag_AMNH74486	Macrotis_lagotis	AMNH74486	F	Peramelemorpha	Peramelemorph	Terrestrial	no	1800	7139	722	4304	1665	448	0.0415	0.1811	0.0415039	0.0906	Reconstruction used half the z resolution	NA	NA	NA	Weisbecker et al. 2013
Mdom_TMMM9038	Monodelphis_domestica	TMM_M-9038	F	Didelphimorpha	Didelphimorph	Terrestrial	no	70	980	107	602	170	101	0.02734	0.1251	0.02734375	0.06255	NA	NA	NA	NA	Weisbecker et al. 2013
Mfasc_AMNH155328	Myrmecobius_fasciatus	AMNH155328	NA	Dasyuromorpha	Dasyuromorph	Terrestrial	no	471.5	4308	406	2800	723	379	0.03516	0.1529	0.0351563	0.0764	Reconstruction used half the z resolution	NA	NA	NA	Weisbecker et al. 2013
Ndick_QMF36357	Nimbacinus_dicksoni	QMF36357	NA	Dasyuromorpha	Dasyuromorph	NA	yes	5500	17022	1705	9777	3361	2179	0.1639	0.4327	Provided by Michael Archer	NA	NA	NA	NA	NA	Travouillon et al. 2009
Nlav_QMF42677	Nimbadon_lavarackorum	QMF42677	NA	Diprotodontia	Vombatiform	NA	yes	54800	57245	3263	39255	8136	6591	0.309	0.5	Provided by Karen Black	NA	NA	NA	NA	NA	Black 2012
Ntyph_AMNH202107	Notoryctes_typhlops	AMNH202107	NA	Notoryctemorphia	Notoryctemorphia	Burrowing	no	55	906	116	591	148	51	0.01757	0.0762	0.017578125	0.03812	Reconstruction used half the z resolution	NA	NA	NA	Weisbecker et al. 2013
Pnas_J14308	Perameles_nasuta	J14308	F	Peramelemorpha	Peramelemorph	Terrestrial	no	960	5296	626	3191	917	562	0.03396	0.0679	0.033957	0.034	Reconstruction used half the z resolution	NA	0.97991935	NA	Weisbecker et al. 2013
Pnas_Jm20176	Perameles_nasuta	JM20176	NA	Peramelemorpha	Peramelemorph	Terrestrial	no	960	4989	573	3346	778	292	0.036	0.036	0.036078	0.0361	NA	NA	0.97991935	NA	Weisbecker et al. 2013
Pvol_AMNH150055	Petauroides_volans	AMNH150055	F	Diprotodontia	Petauroid	Gliding	no	1700	5420	198	3423	1137	662	0.0468	1	0.046875	0.0511	Reconstruction used half the z resolution	NA	1.836654969	NA	Weisbecker et al. 2013
Paust_8594	Petaurus_australis	JM8594	NA	Diprotodontia	Petauroid	Gliding	no	555	6577	223	4937	936	481	0.03396	0.0679	0.033957	0.034	Reconstruction used half the z resolution	2.092596765	NA	NA	Weisbecker et al. 2013
Paust_Jm8599	Petaurus_australis	JM8599	M	Diprotodontia	Petauroid	Gliding	no	555	5766	222	4409	843	292	0.036	0.036	0.036078	0.0361	NA	2.092596765	NA	NA	Weisbecker et al. 2013
Paust_JM8598	Petaurus_australis	JM8598	F	Diprotodontia	Petauroid	Gliding	no	555	5321	175	4224	697	225	0.036	0.036	0.036078	0.0361	NA	2.092596765	NA	NA	Weisbecker et al. 2013
Pbrev_TMMM82261	Petaurus_breviceps	TMMM82261	M	Diprotodontia	Petauroid	Gliding	no	127.5	1979	99	1474	257	149	0.0322	0.146	0.0322266	0.073	Reconstruction used half the z resolution	1.055697337	1.780205634	P_norfolcensis(J)	Weisbecker et al. 2013
Pbrev_JM8887	Petaurus_breviceps	JM8887	M	Diprotodontia	Petauroid	Gliding	no	127.5	2137	83	1612	307	135	0.036	0.036	0.036078	0.0361	NA	1.055697337	1.780205634	P_norfolcensis(J)	Weisbecker et al. 2013
Pxan_AUM1270	Petrogale_xanthopus	AUM1270	NA	Diprotodontia	Macropodoid	Hopping	no	7500	23775	882	18357	3038	1498	0.120706	0.1207	Provided by Stephen Wroe	NA	NA	NA	NA	NA	Weisbecker et al. 2013
Pxan_AUM40003	Petrogale_xanthopus	M40003	NA	Diprotodontia	Macropodoid	Hopping	no	7500	25288	836	18769	3409	2274	0.133569	0.1336	Provided by Stephen Wroe	NA	NA	NA	NA	NA	Weisbecker et al. 2013
Porient_AMNH157211	Phalanger_orientalis	AMNH157211	F	Diprotodontia	Phalangeroid	Arboreal	no	2500	9429	442	6775	1380	831	0.05371	0.242	0.053710938	0.121	Reconstruction used half the z resolution	2.063842283	NA	P_vestitus(J)	Weisbecker et al. 2013
Ptap_J11132	Phascogale_tapoatafa	J11132	M	Dasyuromorpha	Dasyuromorph	Arboreal	no	193.5	1662	106	1225	232	99	0.036	0.072	0.036078	0.0361	Reconstruction used half the z resolution	NA	NA	NA	Weisbecker et al. 2013
Ptap_JM12395	Phascogale_tapoatafa	JM12395	F	Dasyuromorpha	Dasyuromorph	Arboreal	no	193.5	2450	190	1799	301	160	0.03396	0.0679	0.033957	0.034	Reconstruction used half the z resolution	NA	NA	NA	Weisbecker et al. 2013
Pcin_SDJ62	Phascolarctos_cinereus	UQ_SDJ_62	F	Diprotodontia	Vombatiform	Arboreal	no	5800	22931	606	18086	2748	1491	0.199	0.5	0.199	0.5	NA	2.119340753	NA	NA	Weisbecker et al. 2013
Pcin_SDJ57	Phascolarctos_cinereus	UQ_SDJ_57	F	Diprotodontia	Vombatiform	Arboreal	no	5800	25149	1015	18408	3651	2075	0.21	0.5	0.21	0.5	NA	2.119340753	NA	NA	Weisbecker et al. 2013
Pcin_TMMM2946	Phascolarctos_cinereus	JM12395	NA	Diprotodontia	Vombatiform	Arboreal	no	5800	26789	713	18600	4110	3366	0.10498	0.238	0.104980469	0.238	NA	2.119340753	NA	NA	Weisbecker et al. 2013
Pop_J3461	Philander_opossum	J3461	NA	Didelphimorpha	Didelphimorph	Terrestrial	no	450	4645	434	3056	743	412	0.053	0.053	0.053297	0.0533	NA	NA	1.343613124	NA	Weisbecker et al. 2013
Ping_JM4943	Planigale_ingrami	JM4943	M	Dasyuromorpha	Dasyuromorph	Arboreal	no	4.25	140	9.37	95.5	23.2	11.65	Not in Mimics_files folder	NA	0.027901	0.0279	NA	NA	NA	NA	Weisbecker et al. 2013
Ping_J7656	Planigale_ingrami	J7656	F	Dasyuromorpha	Dasyuromorph	Arboreal	no	4.25	123	9.84	81	19.41	12.74	Not in Mimics_files folder	NA	0.027857	0.0279	NA	NA	NA	NA	Weisbecker et al. 2013
Ptrid_AMNH65337	Potorous_tridactylus	AMNH65337	F	Diprotodontia	Macropodoid	Hopping	no	1199	11284	856	8298	1354	776	0.0468	0.2044	0.046875	0.1022	Reconstruction used half the z resolution	1.875247095	1.832686518	NA	Weisbecker et al. 2013
Ptrid_J6475P	Potorous_tridactylus	J6745	M	Diprotodontia	Macropodoid	Hopping	no	1199	10237	857	7110	1581	689	0.036	0.036	0.036078	0.0361	NA	1.875247095	1.832686518	NA	Weisbecker et al. 2013
Pocc_TMMM847	Pseudocheirus_occidentalis	TMMM847	NA	Diprotodontia	Petauroid	Arboreal	no	1000	5598	179	3777	968	674	0.04199	0.0921	0.041992188	0.09214	NA	1.833874966	1.833985221	P_peregrinus(JP)	Weisbecker et al. 2013
Pcup_AMNH151829	Pseudochirops_cupreus	AMNH151829	M	Diprotodontia	Petauroid	Arboreal	no	1700	6852	217	4961	878	796	0.04833	0.1042	0.048339844	0.0521	Reconstruction used half the z resolution	1.757601453	NA	NA	Weisbecker et al. 2013
Sharr_AM10756	Sarcophilus_harrisii	AM10756	M	Dasyuromorpha	Dasyuromorph	Terrestrial	no	8000	16928	2061	10711	2698	1458	0.11035	0.478	0.110351563	0.239	Reconstruction used half the z resolution	NA	1.465980237	NA	Weisbecker et al. 2013
Sjohn_QMF30504	Silvabestius_johnnilandi	QMF30504	NA	Diprotodontia	Vombatiform	NA	yes	46960	62733	4610	40153	9224	8746	0.625	0.5	Provided by Michael Archer	NA	NA	NA	NA	NA	Weisbecker et al. 2013
Socc_SAMP1668	Simosthenurus_occidentalis	SAMP1668	NA	Diprotodontia	Macropodoid	NA	yes	115000	114331	5044	85718	13294	10275	0.481	1	Provided by Stephen Wroe	NA	NA	NA	NA	NA	Turney et al. 2009
Smac_VWadult3	Sminthopsis_macroura	VW_Adult3	M	Dasyuromorpha	Dasyuromorph	Terrestrial	no	20	384	29	232	88	35	0.01417	0.0283	0.0141661	0.0142	Reconstruction used half the z resolution	NA	1.237852282	NA	Weisbecker et al. 2013
Tcyn_AMNH35244	Thylacinus_cynocephalus	AMNH_35244	M	Dasyuromorpha	Dasyuromorph	Terrestrial	no	29500	55775	3430	40049	7579	4717	0.13672	0.5	0.13671875	0.5	NA	NA	NA	NA	Weisbecker et al. 2013
Tcarn_SAM280507	Thylacoleo_carnifex	SAM_280507	NA	Diprotodontia	Vombatiform	NA	yes	108000	133105	7022	100717	16645	8721	0.413	1	Provided by Stephen Wroe	NA	NA	NA	NA	NA	Wroe et al. 1999
Tvulp_TMMM849	Trichosurus_vulpecula	TMMM849	NA	Diprotodontia	Phalangeroid	Arboreal	no	2600	9494	357	7118	1117	902	0.05273	0.116	0.052734375	0.116	NA	2.129957896	2.047917249	NA	Weisbecker et al. 2013
Tvulp_Jm9403	Trichosurus_vulpecula	J9403	M	Diprotodontia	Phalangeroid	Arboreal	no	2600	8520	303	6252	1387	578	0.036	0.036	0.036078	0.0361	NA	2.129957896	2.047917249	NA	Weisbecker et al. 2013
Vurs_TMMM2953	Vombatus_ursinus	TMM-M-2953	NA	Diprotodontia	Vombatiform	Terrestrial	no	26000	61367	2240	44520	9586	5021	0.12891	0.45	0.12890625	0.45	NA	2.853102752	2.345015152	NA	Weisbecker et al. 2013
Vurs_UQM20731	Vombatus_ursinus	UQM20731	NA	Diprotodontia	Vombatiform	Terrestrial	no	26000	68288	2584	52525	9760	3419	0.309	0.5	0.309	0.5	NA	2.853102752	2.345015152	NA	Weisbecker et al. 2013
Vurs_J11655	Vombatus_ursinus	J11655	NA	Diprotodontia	Vombatiform	Terrestrial	no	26000	61461	1913	47436	8195	3917	0.315	0.5	0.315	0.5	NA	2.853102752	2.345015152	NA	Weisbecker et al. 2013
Vurs_J6203	Vombatus_ursinus	J6203A	M	Diprotodontia	Vombatiform	Terrestrial	no	26000	66747	2833	49776	9123	5015	0.3	0.5	0.3	0.5	NA	2.853102752	2.345015152	NA	Weisbecker et al. 2013
Wbic_NMVC10226	Wallabia_bicolor	NMVC10226	NA	Diprotodontia	Macropodoid	Hopping	no	15000	41403	1456	32082	4327	3538	0.07275	0.3268	Provided by Alana Sharp	NA	NA	2.320237125	NA	NA	Weisbecker et al. 2013
Ycoh_QMF13008	Yalkaparidon_coheni	QMF13008	NA	Yalkaparidontia	Yalkaparidontia	NA	yes	160	2729	267	1773	428	261	0.03455	0.0671	0.0345578	0.03455783	Reconstruction used half the z resolution	NA	NA	NA	Travouillon et al. 2009
Ztril_QVM1992	Zygomaturus_trilobus	QVM1992_GFV73	NA	Diprotodontia	Vombatiform	NA	yes	589000	376859	16770	289766	30240	40083	0.919922	0.75	Provided by Alana Sharp	NA	NA	NA	NA	NA	Sharp 2016
